# Patterns of microbial load and community assembly in leaf microbiomes of summer and overwintering crops

**DOI:** 10.64898/2026.05.16.725636

**Authors:** Anahi Cantoran, Peter G. Kennedy, Jannell V. Bazurto

**Affiliations:** Department of Plant and Microbial Biology, University of Minnesota, St. Paul, MN, U.S.; Biotechnology Institute, University of Minnesota, St. Paul, MN, U.S

**Author notes:** Corresponding author: Anahi Cantoran.

**Keywords:** Host-associated PCR, phyllosphere, microbial load, corn, soybean, pennycress, methylobacterium

## Abstract

Phyllosphere microbiomes are increasingly recognized as key regulators of plant health and stress responses, although they are also known to change considerably over both space and time. In the phyllosphere, members of the genus *Methylobacterium* are often abundant and ecologically important as plant growth promoting bacteria. However, knowledge about the temporal abundances and community dynamics of *Methylobacterium* in agricultural systems remains limited. To address this gap, we characterized seasonal shifts in *Methylobacterium*-specific and total phyllosphere bacterial loads and community structure on two common summer crops and one overwintering cover crop. Leaf samples of *Zea mays* (corn), *Glycine max* (soybean), and *Thlaspi arvense L*. (pennycress) plants were collected over one year in Minnesota, USA and analyzed with host-associated microbial PCR (hamPCR). Microbial loads and community composition varied strongly among hosts and across growing seasons. Corn supported the highest *Methylobacterium* and total bacterial loads, increasing towards senescence, while pennycress exhibited the lowest loads and the most distinct communities. While there were strong host-specific patterns, a group of most abundant genera were shared across all crops (*Methylobacterium*, *Sphingomonas*, *Pseudomonas*, and *Massilia)* and the most abundant *Methylobacterium* amplicon sequence variants were present on all three hosts. Our findings highlight how microbial loads and community composition change during phyllosphere assembly across diverse summer and overwintering crops, with a small core of versatile taxa dominating multiple agricultural hosts. Understanding these host and season-linked patterns provides a foundation of harnessing *Methylobacterium* strains to enhance crop productivity and resilience.
