## Supplemental Table 1 for "Patterns of microbial load and community assembly in leaf microbiomes of summer and overwintering crops"

Target	PrimerPair	PrimerSeq_Forward	PrimerSeq_Reverse
Corn	LDbcGA_LDR1	TCCCTACACGACGCTCTTCCGATCTGA [TA] TCTGCCCTGGTGGAGTACCCAT	GGAGTTCAGACGTGTGCTCTTCCGATCT CCTCGGCGCCTCCGGGTT
Soybean	SBGIFw_SBGIRv	TCCCTACACGACGCTCTTCCGATCT GA [TA] AGAAAAGCCTGCCTGATCATACA	GGAGTTCAGACGTGTGCTCTTCCGATCT CTCACAGCCGACTTTCAAACG
Pennycress	PCGIFw_PCGIRv	TCCCTACACGACGCTCTTCCGATCT GA [TA] CCACGAGACCCTCAGCAACA	GGAGTTCAGACGTGTGCTCTTCCGATCT CATGCTCCGGGTGATGAAGC
V4_16S	515F_799R	TCCCTACACGACGCTCTTCCGATCT [GA] GTGYCAGCMGCCGCGGTAA	GGAGTTCAGACGTGTGCTCTTCCGATCT [TG] CMGGGTATCTAATCCKGTT
PNA clamps
mPNA	GGCAAGTGTTCTTCGGA
pPNA	GGCTCAACCCTGGACAG
